# A coevolved EDS1-SAG101-NRG1 module mediates cell death signaling by TIR-domain immune receptors

**DOI:** 10.1101/572826

**Authors:** Dmitry Lapin, Viera Kovacova, Xinhua Sun, Joram Dongus, Deepak D. Bhandari, Patrick von Born, Jaqueline Bautor, Nina Guarneri, Johannes Stuttmann, Andreas Beyer, Jane E. Parker

**Author notes:** **Corresponding author:** Jane E. Parker. these authors contributed equally (Dmitry Lapin, Viera Kovacova, Xinhua Sun). Laboratory of Nematology, Wageningen University, Droevendaalsesteeg 1, 6708 PB, Wageningen, the Netherlands. Material distribution policy: The authors responsible for distribution of materials integral to the findings presented in this study in accordance with the policy described in the Instructions for Authors (www.plantcell.org) are: Jane E. Parker and Dmitry Lapin.

## Abstract

Plant intracellular nucleotide-binding/leucine-rich repeat (NLR) immune receptors are activated by pathogen effectors to trigger host defenses and cell death. Toll-Interleukin1-receptor (TIR)-domain NLRs (TNLs) converge on the Enhanced Disease Susceptibility1 (EDS1) family of lipase-like proteins for all resistance outputs. In Arabidopsis TNL immunity, *At*EDS1 heterodimers with Phytoalexin Deficient4 (*At*PAD4) transcriptionally boost basal defense pathways. *At*EDS1 uses the same surface to interact with PAD4-related Senescence-Associated Gene101 (*At*SAG101), but the role of *At*EDS1-*At*SAG101 heterodimers was unclear. We show that *At*EDS1-*At*SAG101 function together with *At*NRG1 coiled-coil domain helper NLRs as a coevolved TNL cell death signaling module. *At*EDS1-*At*SAG101-*At*NRG1 cell death activity is transferable to the solanaceous species, *Nicotiana benthamiana*, and cannot be substituted by *At*EDS1-*At*PAD4 with *At*NRG1 or *At*EDS1-*At*SAG101 with endogenous *Nb*NRG1. Analysis of EDS1-family evolutionary rate variation and heterodimer structure-guided phenotyping of *At*EDS1 variants or *At*PAD4-*At*SAG101 chimeras identify closely aligned α-helical coil surfaces in the *At*EDS1-*At*SAG101 partner C-terminal domains that are necessary for TNL cell death signaling. Our data suggest that TNL-triggered cell death and pathogen growth restriction are determined by distinctive features of EDS1-SAG101 and EDS1-PAD4 complexes and that these signaling machineries coevolved with further components within plant species or clades to regulate downstream pathways in TNL immunity.
