## Supplemental Dataset 3 for "A coevolved EDS1-SAG101-NRG1 module mediates cell death signaling by TIR-domain immune receptors"

Name_on_the_tree	Full_name_public_db	Short_name_public_db
PAD4_Ach1	Achn047931	Achn047931
SAG101_Ach1	Achn257581	Achn257581
PAD4_Ach2	Achn000971	Achn000971
EDS1_Ach1	Achn380061	Achn380061
EDS1_Aco1	Aquca_002_00359.1 pacid=22052023 transcript=Aquca_002_00359.1 locus=Aquca_002_00359 ID=Aquca_002_00359.1.v1.1 annot-version=v1.1	Aquca_002_00359.1
PAD4_Aco1	Aquca_014_00328.1 pacid=22027941 transcript=Aquca_014_00328.1 locus=Aquca_014_00328 ID=Aquca_014_00328.1.v1.1 annot-version=v1.1	Aquca_014_00328.1
SAG101_Aha1	Araha.2471s0007.1.p pacid=28847612 transcript=Araha.2471s0007.1 locus=Araha.2471s0007 ID=Araha.2471s0007.1.v1.1 annot-version=v1.1	Araha.2471s0007.1.p
PAD4_Aip1	Araip_GG8MM 1 genotype_assembly_annot=K30076 a1 M1	Araip_GG8MM
EDS1_Aip1	Araip_1FS1X 1 genotype_assembly_annot=K30076 a1 M1	Araip_1FS1X
EDS1_Aip2	Araip_ATI45 1 genotype_assembly_annot=K30076 a1 M1	Araip_ATI45
SAG101_Aip1	Araip_3S1SV 1 genotype_assembly_annot=K30076 a1 M1	Araip_3S1SV
PAD4_Aip2	Araip_HTP4Q 1 genotype_assembly_annot=K30076 a1 M1	Araip_HTP4Q
SAG101_Aly1	488337 pacid=16035283 transcript=488337 locus=488337 ID=488337.v1.107 annot-version=v1.0	488337
EDS1_Aly1	485169 pacid=16054162 transcript=485169 locus=485169 ID=485169.v1.107 annot-version=v1.0	485169
PAD4_Aly1	906609 pacid=16062534 transcript=938122 locus=938122 ID=938122.v1.107 annot-version=v1.0	906609
EDS1_Ath1	AT3G48080.1 pacid=19662051 transcript=AT3G48080.1 locus=AT3G48080 ID=AT3G48080.1.TAIR10 annot-version=TAIR10	AT3G48080.1
PAD4_Ath1	AT3G52430.1 pacid=19663803 transcript=AT3G52430.1 locus=AT3G52430 ID=AT3G52430.1.TAIR10 annot-version=TAIR10	AT3G52430.1
EDS1_Ath2	AT3G48090.1 pacid=19663889 transcript=AT3G48090.1 locus=AT3G48090 ID=AT3G48090.1.TAIR10 annot-version=TAIR10	AT3G48090.1
SAG101_Ath1	AT5G14930.2 pacid=19667490 transcript=AT5G14930.2 locus=AT5G14930 ID=AT5G14930.2.TAIR10 annot-version=TAIR10	AT5G14930.2
SAG101_Atr1	evm_27.model.AmTr_v1.0_scaffold00088.113 pacid=31575318 transcript=evm_27.model.AmTr_v1.0_scaffold00088.113 locus=evm_27.TU.AmTr_v1.0_scaffold00088.113 ID=evm_27.model.AmTr_v1.0_scaffold00088.113.v1.0 annot-version=v1.0	evm_27.model.AmTr_v1.0_scaffold00088.113
EDS1_Bdi1	Bradi4g29600.2.p pacid=31137608 transcript=Bradi4g29600.2 locus=Bradi4g29600 ID=Bradi4g29600.2.v2.1 annot-version=v2.1	Bradi4g29600.2.p
PAD4_Bdi1	Bradi4g23367.1.p pacid=31140228 transcript=Bradi4g23367.1 locus=Bradi4g23367 ID=Bradi4g23367.1.v2.1 annot-version=v2.1	Bradi4g23367.1.p
PAD4_Bol1	Bol|Bol005033__locusScaffold000309_247874_252062_+_translate_table__standard	Bol|Bol005033__locusScaffold000309_247874_252062_+_translate_table__standard
EDS1_Bol1	Bol|Bol008737__locusScaffold000243_771766_773897_-_translate_table__standard	Bol|Bol008737__locusScaffold000243_771766_773897_-_translate_table__standard
PAD4_Bol2	Bol|Bol009127__locusScaffold000238_435243_439447_-_translate_table__standard	Bol|Bol009127__locusScaffold000238_435243_439447_-_translate_table__standard
PAD4_Bol3	Bol|Bol025038__locusScaffold000089_313039_317033_+_translate_table__standard	Bol|Bol025038__locusScaffold000089_313039_317033_+_translate_table__standard
PAD4_Bol4	Bol|Bol025040__locusScaffold000089_326718_328959_+_translate_table__standard	Bol|Bol025040__locusScaffold000089_326718_328959_+_translate_table__standard
SAG101_Bol1	Bol|Bol030417__locusScaffold000060_1199103_1201069_+_translate_table__standard	Bol|Bol030417__locusScaffold000060_1199103_1201069_+_translate_table__standard
SAG101_Bol2	Bol|Bol030418__locusScaffold000060_1210274_1212351_+_translate_table__standard	Bol|Bol030418__locusScaffold000060_1210274_1212351_+_translate_table__standard
EDS1_Bol2	Bol|Bol032814__locusScaffold000047_P2_899055_900859_+_translate_table__standard	Bol|Bol032814__locusScaffold000047_P2_899055_900859_+_translate_table__standard
SAG101_Bol3	Bol|Bol034308__locusScaffold000039_636347_638478_+_translate_table__standard	Bol|Bol034308__locusScaffold000039_636347_638478_+_translate_table__standard
SAG101_Bol4	Bol|Bol034309__locusScaffold000039_640330_644876_+_translate_table__standard	Bol|Bol034309__locusScaffold000039_640330_644876_+_translate_table__standard
SAG101_Bol5	Bol|Bol034310__locusScaffold000039_645841_647791_+_translate_table__standard	Bol|Bol034310__locusScaffold000039_645841_647791_+_translate_table__standard
PAD4_Bra1	Brara.D00590.1.p pacid=30621877 transcript=Brara.D00590.1 locus=Brara.D00590 ID=Brara.D00590.1.v1.3 annot-version=v1.3	Brara.D00590.1.p
EDS1_Bra1	Brara.F01702.1.p pacid=30627684 transcript=Brara.F01702.1 locus=Brara.F01702 ID=Brara.F01702.1.v1.3 annot-version=v1.3	Brara.F01702.1.p
EDS1_Bra2	Brara.A02311.1.p pacid=30637429 transcript=Brara.A02311.1 locus=Brara.A02311 ID=Brara.A02311.1.v1.3 annot-version=v1.3	Brara.A02311.1.p
EDS1_Bra3	Brara.A02312.1.p pacid=30640168 transcript=Brara.A02312.1 locus=Brara.A02312 ID=Brara.A02312.1.v1.3 annot-version=v1.3	Brara.A02312.1.p
SAG101_Bra1	Brara.J01989.1.p pacid=30614180 transcript=Brara.J01989.1 locus=Brara.J01989 ID=Brara.J01989.1.v1.3 annot-version=v1.3	Brara.J01989.1.p
SAG101_Bra2	Brara.J01988.1.p pacid=30614423 transcript=Brara.J01988.1 locus=Brara.J01988 ID=Brara.J01988.1.v1.3 annot-version=v1.3	Brara.J01988.1.p
SAG101_Bra3	Brara.C00642.1.p pacid=30615769 transcript=Brara.C00642.1 locus=Brara.C00642 ID=Brara.C00642.1.v1.3 annot-version=v1.3	Brara.C00642.1.p
PAD4_Bra2	Brara.C04416.1.p pacid=30617049 transcript=Brara.C04416.1 locus=Brara.C04416 ID=Brara.C04416.1.v1.3 annot-version=v1.3	Brara.C04416.1.p
EDS1_Bst1	Bostr.18473s0145.1.p pacid=30667142 transcript=Bostr.18473s0145.1 locus=Bostr.18473s0145 ID=Bostr.18473s0145.1.v1.2 annot-version=v1.2	Bostr.18473s0145.1.p
PAD4_Bst1	Bostr.29094s0001.1.p pacid=30652093 transcript=Bostr.29094s0001.1 locus=Bostr.29094s0001 ID=Bostr.29094s0001.1.v1.2 annot-version=v1.2	Bostr.29094s0001.1.p
SAG101_Bst1	Bostr.2902s0226.1.p pacid=30655855 transcript=Bostr.2902s0226.1 locus=Bostr.2902s0226 ID=Bostr.2902s0226.1.v1.2 annot-version=v1.2	Bostr.2902s0226.1.p
EDS1_Bvu1	Bv5_114420_pama.t1 length=610 cDNAcoverage=100%	Bv5_114420_pama.t1
PAD4_Bvu1	Bv4_078930_rzmp.t1 length=627 cDNAcoverage=100%	Bv4_078930_rzmp.t1
SAG101_Can1	Can|CA02g08870_PREDICTED__senescence-associated_carboxylesterase_101-like_Solanum_tuberosum	Can|CA02g08870_PREDICTED__senescence-associated_carboxylesterase_101-like_Solanum_tuberosum
EDS1_Can1	CA06g19490 EDS1	CA06g19490
PAD4_Cca1	Cca|Cc02_g33900_Putative_alphabeta-Hydrolases_superfamily_protein	Cca|Cc02_g33900_Putative_alphabeta-Hydrolases_superfamily_protein
SAG101_Cca1	Cc07_g02580 Putative senescence-associated gene 101	Cc07_g02580
EDS1_Ccl1	Ciclev10019035m pacid=20808069 transcript=Ciclev10019035m locus=Ciclev10019035m.g ID=Ciclev10019035m.v1.0 annot-version=v1.0	Ciclev10019035m
EDS1_Ccl2	Ciclev10000629m pacid=20788962 transcript=Ciclev10000629m locus=Ciclev10000629m.g ID=Ciclev10000629m.v1.0 annot-version=v1.0	Ciclev10000629m
EDS1_Ccl3	Ciclev10001029m pacid=20789022 transcript=Ciclev10001029m locus=Ciclev10001029m.g ID=Ciclev10001029m.v1.0 annot-version=v1.0	Ciclev10001029m
PAD4_Ccl1	Ciclev10000576m pacid=20789129 transcript=Ciclev10000576m locus=Ciclev10000576m.g ID=Ciclev10000576m.v1.0 annot-version=v1.0	Ciclev10000576m
SAG101_Ccl1	Ciclev10011372m pacid=20798862 transcript=Ciclev10011372m locus=Ciclev10011372m.g ID=Ciclev10011372m.v1.0 annot-version=v1.0	Ciclev10011372m
EDS1_Cgr1	Cagra.4239s0010.1.p pacid=28913047 transcript=Cagra.4239s0010.1 locus=Cagra.4239s0010 ID=Cagra.4239s0010.1.v1.1 annot-version=v1.1	Cagra.4239s0010.1.p
PAD4_Cgr1	Cagra.1952s0033.1.p pacid=28898227 transcript=Cagra.1952s0033.1 locus=Cagra.1952s0033 ID=Cagra.1952s0033.1.v1.1 annot-version=v1.1	Cagra.1952s0033.1.p
SAG101_Cgr1	Cagra.1036s0064.1.p pacid=28903662 transcript=Cagra.1036s0064.1 locus=Cagra.1036s0064 ID=Cagra.1036s0064.1.v1.1 annot-version=v1.1	Cagra.1036s0064.1.p
EDS1_Cmo1	maker-scaffold10393-snap-gene-0.13-mRNA-1 protein AED:0.0614323079871786 eAED:0.0614323079871786 QI:0|1|0.33|1|0.5|0.66|3|106|644	maker-scaffold10393-snap-gene-0.13-mRNA-1
PAD4_Cmo1	maker-scaffold00071-augustus-gene-1.30-mRNA-1 protein AED:0.0194377362953468 eAED:0.0448307829649892 QI:0|1|0.5|1|1|1|2|0|506	maker-scaffold00071-augustus-gene-1.30-mRNA-1
EDS1_Cmo2	maker-scaffold09493-snap-gene-0.7-mRNA-1 protein AED:0.0856638215833452 eAED:0.0856638215833452 QI:0|1|0.33|1|0.5|1|3|100|646	maker-scaffold09493-snap-gene-0.7-mRNA-1
SAG101_Cmo1	maker-scaffold05003-snap-gene-0.17-mRNA-1 protein AED:0.0417913035938787 eAED:0.050123553127845 QI:0|0|0|1|0|0.5|2|0|465	maker-scaffold05003-snap-gene-0.17-mRNA-1
SAG101_Cmo2	maker-scaffold05578-snap-gene-0.20-mRNA-1 protein AED:0.341207261437268 eAED:0.702237290852263 QI:0|0|0|0.6|0.5|0.4|5|0|426	maker-scaffold05578-snap-gene-0.20-mRNA-1
SAG101_Cmo3	augustus_masked-scaffold09174-abinit-gene-0.0-mRNA-1 protein AED:0.174592119238739 eAED:0.174592119238739 QI:0|1|0|1|1|1|2|0|453	augustus_masked-scaffold09174-abinit-gene-0.0-mRNA-1
EDS1_Cmo3	augustus_masked-scaffold23572-abinit-gene-0.1-mRNA-1 protein AED:0.0353794480110089 eAED:0.0353794480110089 QI:0|0.5|0|0.66|1|1|3|0|510	augustus_masked-scaffold23572-abinit-gene-0.1-mRNA-1
SAG101_Cmo4	augustus_masked-scaffold01783-abinit-gene-0.6-mRNA-1 protein AED:0.290119150512409 eAED:0.302655677655678 QI:0|1|0|1|1|1|2|0|454	augustus_masked-scaffold01783-abinit-gene-0.6-mRNA-1
SAG101_Cmo5	augustus_masked-scaffold01783-abinit-gene-0.7-mRNA-1 protein AED:0.318664551340165 eAED:0.320355210021703 QI:0|0|0|1|1|1|2|0|408	augustus_masked-scaffold01783-abinit-gene-0.7-mRNA-1
SAG101_Cmo6	maker-scaffold00416-augustus-gene-0.26-mRNA-1 protein AED:0.0800168723701222 eAED:0.0800168723701222 QI:150|0.66|0.25|1|0.66|0.5|4|0|527	maker-scaffold00416-augustus-gene-0.26-mRNA-1
SAG101_Cmo7	maker-scaffold12217-augustus-gene-0.11-mRNA-1 protein AED:0.0581015175871182 eAED:0.0680162384546222 QI:0|0.33|0|0.75|0.66|0.75|4|0|577	maker-scaffold12217-augustus-gene-0.11-mRNA-1
SAG101_Cmo8	maker-scaffold25179-snap-gene-0.7-mRNA-1 protein AED:0.127953120547164 eAED:0.127953120547164 QI:0|0|0|1|0|0.5|2|0|463	maker-scaffold25179-snap-gene-0.7-mRNA-1
EDS1_Cmo4	maker-scaffold02240-snap-gene-0.32-mRNA-1 protein AED:0.0154416306361952 eAED:0.0154416306361952 QI:0|1|0.5|1|1|1|2|54|504	maker-scaffold02240-snap-gene-0.32-mRNA-1
EDS1_Cpa1	evm.model.supercontig_35.21 pacid=16418138 transcript=evm.model.supercontig_35.21 locus=evm.TU.supercontig_35.21 annot-version=ASGPBv0.4	evm.model.supercontig_35.21
PAD4_Cpa1	evm.model.supercontig_37.13 pacid=16418581 transcript=evm.model.supercontig_37.13 locus=evm.TU.supercontig_37.13 annot-version=ASGPBv0.4	evm.model.supercontig_37.13
SAG101_Cpa1	evm.model.supercontig_14.87 pacid=16408838 transcript=evm.model.supercontig_14.87 locus=evm.TU.supercontig_14.87 annot-version=ASGPBv0.4	evm.model.supercontig_14.87
EDS1_Cq3	Cq|XP_021719027.1	Cq|XP_021719027.1
EDS1_Cq1	Cq|XP_021719028.1	Cq|XP_021719028.1
EDS1_Cq2	Cq|XP_021733709.1	Cq|XP_021733709.1
PAD4_Cq1	Cq|XP_021734616.1	Cq|XP_021734616.1
PAD4_Cq2	Cq|XP_021772584.1	Cq|XP_021772584.1
EDS1_Cru1	Carubv10016847m pacid=20886804 transcript=Carubv10016847m locus=Carubv10016847m.g ID=Carubv10016847m.v1.0 annot-version=v1.0	Carubv10016847m
PAD4_Cru1	Carubv10016970m pacid=20887216 transcript=Carubv10016970m locus=Carubv10016970m.g ID=Carubv10016970m.v1.0 annot-version=v1.0	Carubv10016970m
PAD4_Cru2	Carubv10016967m pacid=20885669 transcript=Carubv10016967m locus=Carubv10016967m.g ID=Carubv10016967m.v1.0 annot-version=v1.0	Carubv10016967m
EDS1_Csa1	Cucsa.197280.1 pacid=16968400 transcript=Cucsa.197280.1 locus=Cucsa.197280 ID=Cucsa.197280.1.v1.122 annot-version=v1.0	Cucsa.197280.1
SAG101_Csa1	Cucsa.339400.1 pacid=16978866 transcript=Cucsa.339400.1 locus=Cucsa.339400 ID=Cucsa.339400.1.v1.122 annot-version=v1.0	Cucsa.339400.1
PAD4_Csa1	Cucsa.353810.1 pacid=16980158 transcript=Cucsa.353810.1 locus=Cucsa.353810 ID=Cucsa.353810.1.v1.122 annot-version=v1.0	Cucsa.353810.1
PAD4_Csi1	orange1.1g007061m pacid=18126615 transcript=orange1.1g007061m locus=orange1.1g007061m.g ID=orange1.1g007061m.v1.1 annot-version=v1.1	orange1.1g007061m
EDS1_Csi1	orange1.1g007278m pacid=18132382 transcript=orange1.1g007278m locus=orange1.1g007278m.g ID=orange1.1g007278m.v1.1 annot-version=v1.1	orange1.1g007278m
SAG101_Csi1	orange1.1g013100m pacid=18135148 transcript=orange1.1g013100m locus=orange1.1g013100m.g ID=orange1.1g013100m.v1.1 annot-version=v1.1	orange1.1g013100m
PAD4_Egg1	Sme2_5_04691_1_g00005_1	Sme2_5_04691_1_g00005_1
SAG101_Egg1	Sme2_5_11209_1_g00001_1	Sme2_5_11209_1_g00001_1
SAG101_Egg2	Egg|Sme2_5_10158_1_g00003_1_TE	Egg|Sme2_5_10158_1_g00003_1_TE
SAG101_Esa1	Thhalv10024953m pacid=20193028 transcript=Thhalv10024953m locus=Thhalv10024953m.g ID=Thhalv10024953m.v1.0 annot-version=v1.0	Thhalv10024953m
SAG101_Esa2	Thhalv10013249m pacid=20203261 transcript=Thhalv10013249m locus=Thhalv10013249m.g ID=Thhalv10013249m.v1.0 annot-version=v1.0	Thhalv10013249m
SAG101_Esa3	Thhalv10013264m pacid=20204900 transcript=Thhalv10013264m locus=Thhalv10013264m.g ID=Thhalv10013264m.v1.0 annot-version=v1.0	Thhalv10013264m
PAD4_Esa1	Thhalv10011112m pacid=20207200 transcript=Thhalv10011112m locus=Thhalv10011112m.g ID=Thhalv10011112m.v1.0 annot-version=v1.0	Thhalv10011112m
EDS1_Esa1	Thhalv10010232m pacid=20207352 transcript=Thhalv10010232m locus=Thhalv10010232m.g ID=Thhalv10010232m.v1.0 annot-version=v1.0	Thhalv10010232m
EDS1_Fve1	mrna09503.1-v1.0-hybrid pacid=27269378 transcript=mrna09503.1-v1.0-hybrid locus=gene09503-v1.0-hybrid ID=mrna09503.1-v1.0-hybrid.v1.1 annot-version=v1.1	mrna09503.1-v1.0-hybrid
PAD4_Fve1	mrna16110.1-v1.0-hybrid pacid=27244423 transcript=mrna16110.1-v1.0-hybrid locus=gene16110-v1.0-hybrid ID=mrna16110.1-v1.0-hybrid.v1.1 annot-version=v1.1	mrna16110.1-v1.0-hybrid
SAG101_Fve1	mrna28351.1-v1.0-hybrid pacid=27253204 transcript=mrna28351.1-v1.0-hybrid locus=gene28351-v1.0-hybrid ID=mrna28351.1-v1.0-hybrid.v1.1 annot-version=v1.1	mrna28351.1-v1.0-hybrid
EDS1_Gma1	Gma|gi|254973165|gb|ACT98433.1|	Gma|gi|254973165|gb|ACT98433.1|
EDS1_Gma2	Gma|gi|288310310|gb|ADC45394.1|	Gma|gi|288310310|gb|ADC45394.1|
EDS1_Gra1	Gorai.008G217600.1 pacid=26817890 transcript=Gorai.008G217600.1 locus=Gorai.008G217600 ID=Gorai.008G217600.1.v2.1 annot-version=v2.1	Gorai.008G217600.1
SAG101_Gra1	Gorai.001G259500.1 pacid=26824546 transcript=Gorai.001G259500.1 locus=Gorai.001G259500 ID=Gorai.001G259500.1.v2.1 annot-version=v2.1	Gorai.001G259500.1
PAD4_Gra1	Gorai.012G038100.1 pacid=26826577 transcript=Gorai.012G038100.1 locus=Gorai.012G038100 ID=Gorai.012G038100.1.v2.1 annot-version=v2.1	Gorai.012G038100.1
PAD4_Hv1	Hv|HORVU4Hr1G043530.1	Hv|HORVU4Hr1G043530.1
EDS1_Hv1	Hv|MLOC_67615.1	Hv|MLOC_67615.1
PAD4_Lus1	Lus10029534 pacid=23149373 transcript=Lus10029534 locus=Lus10029534.g ID=Lus10029534.BGIv1.0 annot-version=v1.0	Lus10029534
SAG101_Lus1	Lus10011697 pacid=23156331 transcript=Lus10011697 locus=Lus10011697.g ID=Lus10011697.BGIv1.0 annot-version=v1.0	Lus10011697
SAG101_Lus2	Lus10032169 pacid=23161183 transcript=Lus10032169 locus=Lus10032169.g ID=Lus10032169.BGIv1.0 annot-version=v1.0	Lus10032169
PAD4_Lus2	Lus10039617 pacid=23165249 transcript=Lus10039617 locus=Lus10039617.g ID=Lus10039617.BGIv1.0 annot-version=v1.0	Lus10039617
EDS1_Lus1	Lus10042937 pacid=23168441 transcript=Lus10042937 locus=Lus10042937.g ID=Lus10042937.BGIv1.0 annot-version=v1.0	Lus10042937
SAG101_Lus3	Lus10014518 pacid=23170893 transcript=Lus10014518 locus=Lus10014518.g ID=Lus10014518.BGIv1.0 annot-version=v1.0	Lus10014518
SAG101_Lus4	Lus10039472 pacid=23175527 transcript=Lus10039472 locus=Lus10039472.g ID=Lus10039472.BGIv1.0 annot-version=v1.0	Lus10039472
SAG101_Lus5	Lus10009502 pacid=23147328 transcript=Lus10009502 locus=Lus10009502.g ID=Lus10009502.BGIv1.0 annot-version=v1.0	Lus10009502
PAD4_Mac1	GSMUA_Achr2P20660_001 pep:novel chromosome:MA1:2:20443719:20446726:1 gene:GSMUA_Achr2G20660_001 transcript:GSMUA_Achr2T20660_001 description:"lipase, putative, expressed"	GSMUA_Achr2P20660_001
PAD4_Mac2	GSMUA_Achr6P12900_001 pep:novel chromosome:MA1:6:8616758:8619847:-1 gene:GSMUA_Achr6G12900_001 transcript:GSMUA_Achr6T12900_001 description:"lipase, putative, expressed"	GSMUA_Achr6P12900_001
EDS1_Mac1	GSMUA_Achr8P25290_001 pep:novel chromosome:MA1:8:29160723:29163186:-1 gene:GSMUA_Achr8G25290_001 transcript:GSMUA_Achr8T25290_001 description:"lipase, putative, expressed"	GSMUA_Achr8P25290_001
EDS1_Mdo1	MDP0000162236 pacid=22630015 transcript=MDP0000162236 locus=MDP0000162236 ID=MDP0000162236.GDRv1.0.196 annot-version=v1.0	MDP0000162236
SAG101_Mdo1	MDP0000300811 pacid=22636621 transcript=MDP0000300811 locus=MDP0000300811 ID=MDP0000300811.GDRv1.0.196 annot-version=v1.0	MDP0000300811
SAG101_Mdo2	MDP0000487946 pacid=22636835 transcript=MDP0000487946 locus=MDP0000487946 ID=MDP0000487946.GDRv1.0.196 annot-version=v1.0	MDP0000487946
SAG101_Mdo3	MDP0000309952 pacid=22638982 transcript=MDP0000309952 locus=MDP0000309952 ID=MDP0000309952.GDRv1.0.196 annot-version=v1.0	MDP0000309952
EDS1_Mdo2	MDP0000206773 pacid=22622604 transcript=MDP0000206773 locus=MDP0000206773 ID=MDP0000206773.GDRv1.0.196 annot-version=v1.0	MDP0000206773
EDS1_Mdo3	MDP0000253215 pacid=22620241 transcript=MDP0000253215 locus=MDP0000253215 ID=MDP0000253215.GDRv1.0.196 annot-version=v1.0	MDP0000253215
PAD4_Mdo1	MDP0000770174 pacid=22647604 transcript=MDP0000770174 locus=MDP0000770174 ID=MDP0000770174.GDRv1.0.196 annot-version=v1.0	MDP0000770174
SAG101_Mdo4	MDP0000156421 pacid=22620291 transcript=MDP0000156421 locus=MDP0000156421 ID=MDP0000156421.GDRv1.0.196 annot-version=v1.0	MDP0000156421
SAG101_Mdo5	MDP0000431280 pacid=22655133 transcript=MDP0000431280 locus=MDP0000431280 ID=MDP0000431280.GDRv1.0.196 annot-version=v1.0	MDP0000431280
SAG101_Mdo6	MDP0000267123 pacid=22659644 transcript=MDP0000267123 locus=MDP0000267123 ID=MDP0000267123.GDRv1.0.196 annot-version=v1.0	MDP0000267123
SAG101_Mdo7	MDP0000203324 pacid=22664653 transcript=MDP0000203324 locus=MDP0000203324 ID=MDP0000203324.GDRv1.0.196 annot-version=v1.0	MDP0000203324
SAG101_Mdo8	MDP0000699004 pacid=22669732 transcript=MDP0000699004 locus=MDP0000699004 ID=MDP0000699004.GDRv1.0.196 annot-version=v1.0	MDP0000699004
EDS1_Mdo4	MDP0000160311 pacid=22674376 transcript=MDP0000160311 locus=MDP0000160311 ID=MDP0000160311.GDRv1.0.196 annot-version=v1.0	MDP0000160311
EDS1_Mdo5	MDP0000479863 pacid=22674377 transcript=MDP0000479863 locus=MDP0000479863 ID=MDP0000479863.GDRv1.0.196 annot-version=v1.0	MDP0000479863
SAG101_Mdo9	MDP0000532630 pacid=22674712 transcript=MDP0000532630 locus=MDP0000532630 ID=MDP0000532630.GDRv1.0.196 annot-version=v1.0	MDP0000532630
SAG101_Mdo10	MDP0000269295 pacid=22680722 transcript=MDP0000269295 locus=MDP0000269295 ID=MDP0000269295.GDRv1.0.196 annot-version=v1.0	MDP0000269295
SAG101_Mdo11	MDP0000633623 pacid=22681101 transcript=MDP0000633623 locus=MDP0000633623 ID=MDP0000633623.GDRv1.0.196 annot-version=v1.0	MDP0000633623
PAD4_Mgu1	Migut_H00821_1_p pacid=28952859 transcript=Migut_H00821_1 locus=Migut_H00821 ID=Migut_H00821_1_v2_0 annot-version=v2_0	Migut_H00821_1_p
EDS1_Mgu1	Migut_I00091_1_p pacid=28930783 transcript=Migut_I00091_1 locus=Migut_I00091 ID=Migut_I00091_1_v2_0 annot-version=v2_0	Migut_I00091_1_p
PAD4_Mtr1	Medtr8g494200.1 pacid=31072306 transcript=Medtr8g494200.1 locus=Medtr8g494200 ID=Medtr8g494200.1.JCVIMt4.0v1 annot-version=Mt4.0v1	Medtr8g494200.1
EDS1_Mtr1	Medtr3g078633.1 pacid=31055525 transcript=Medtr3g078633.1 locus=Medtr3g078633 ID=Medtr3g078633.1.JCVIMt4.0v1 annot-version=Mt4.0v1	Medtr3g078633.1
EDS1_Mtr2	Medtr3g079340.1 pacid=31056387 transcript=Medtr3g079340.1 locus=Medtr3g079340 ID=Medtr3g079340.1.JCVIMt4.0v1 annot-version=Mt4.0v1	Medtr3g079340.1
SAG101_Mtr1	Medtr6g007980.3 pacid=31102001 transcript=Medtr6g007980.3 locus=Medtr6g007980 ID=Medtr6g007980.3.JCVIMt4.0v1 annot-version=Mt4.0v1	Medtr6g007980.3
SAG101_Mtr2	Medtr6g008055.1 pacid=31102596 transcript=Medtr6g008055.1 locus=Medtr6g008055 ID=Medtr6g008055.1.JCVIMt4.0v1 annot-version=Mt4.0v1	Medtr6g008055.1
SAG101_Mtr3	Medtr6g007975.1 pacid=31104628 transcript=Medtr6g007975.1 locus=Medtr6g007975 ID=Medtr6g007975.1.JCVIMt4.0v1 annot-version=Mt4.0v1	Medtr6g007975.1
SAG101_Mtr4	Medtr6g007985.1 pacid=31104914 transcript=Medtr6g007985.1 locus=Medtr6g007985 ID=Medtr6g007985.1.JCVIMt4.0v1 annot-version=Mt4.0v1	Medtr6g007985.1
SAG101_Mtr5	Medtr6g008015.1 pacid=31105210 transcript=Medtr6g008015.1 locus=Medtr6g008015 ID=Medtr6g008015.1.JCVIMt4.0v1 annot-version=Mt4.0v1	Medtr6g008015.1
SAG101_Mtr6	Medtr3g467360.2 pacid=31058544 transcript=Medtr3g467360.2 locus=Medtr3g467360 ID=Medtr3g467360.2.JCVIMt4.0v1 annot-version=Mt4.0v1	Medtr3g467360.2
PAD4_Nb1	Niben101Scf02544Ctg007_008_009_Ordon_et_al_2016	Niben101Scf02544Ctg007_008_009_Ordon_et_al_2016
SAG101_Nb2	Niben101Scf01300g01009.1	Niben101Scf01300g01009.1
SAG101_Nb1	Niben101Scf00271g02011.1	Niben101Scf00271g02011.1
EDS1_Nb2	Nb|Niben101Scf02237g01002.1	Nb|Niben101Scf02237g01002.1
EDS1_Nb1	Nb|Niben101Scf06720g01024.1	Nb|Niben101Scf06720g01024.1
EDS1_Osa1	LOC_Os09g22450.1 pacid=24137763 transcript=LOC_Os09g22450.1 locus=LOC_Os09g22450 ID=LOC_Os09g22450.1.MSUR7 annot-version=v7.0	LOC_Os09g22450.1
PAD4_Osa1	LOC_Os11g09010.3 pacid=24158789 transcript=LOC_Os11g09010.3 locus=LOC_Os11g09010 ID=LOC_Os11g09010.3.MSUR7 annot-version=v7.0	LOC_Os11g09010.3
PAD4_Pab1	MA_154233g0010 high_confidence	MA_154233g0010
PAD4_Pab2	MA_168626g0010 high_confidence	MA_168626g0010
EDS1_Pab1	MA_178479g0010 high_confidence	MA_178479g0010
PAD4_Pab3	MA_19464g0010 high_confidence	MA_19464g0010
PAD4_Pab4	MA_30999g0010 high_confidence	MA_30999g0010
PAD4_Pab5	MA_44065g0010 high_confidence	MA_44065g0010
PAD4_Pab6	MA_10426033g0010 high_confidence	MA_10426033g0010
PAD4_Pab7	MA_616336g0010 high_confidence	MA_616336g0010
PAD4_Pab8	MA_75635g0010 high_confidence	MA_75635g0010
PAD4_Pab9	MA_9167635g0010 high_confidence	MA_9167635g0010
EDS1_Pab2	MA_9497088g0010 high_confidence	MA_9497088g0010
PAD4_Pab10	MA_10428795g0010 high_confidence	MA_10428795g0010
PAD4_Pab11	MA_10431201g0020 high_confidence	MA_10431201g0020
PAD4_Pab12	MA_101621g0020 high_confidence	MA_101621g0020
EDS1_Pab3	MA_10435707g0040 high_confidence	MA_10435707g0040
EDS1_Pda1	PDK_30s748841g001 locus_tag_PDK_30s748841L001 product_partial gene, no protein identified strand_+	PDK_30s748841g001
PAD4_Pda1	PDK_30s665411g005 locus_tag_PDK_30s665411L005 product_lipase family expressed strand_+	PDK_30s665411g005
PAD4_Pda2	PDK_30s985611g001 locus_tag_PDK_30s985611L001 product_lipase family expressed strand_+	PDK_30s985611g001
SAG101_Ppe1	ppa015494m pacid=17652774 transcript=ppa015494m locus=ppa015494m.g ID=ppa015494m.v1.0 annot-version=v1.0	ppa015494m
SAG101_Ppe2	ppa024391m pacid=17656406 transcript=ppa024391m locus=ppa024391m.g ID=ppa024391m.v1.0 annot-version=v1.0	ppa024391m
EDS1_Ppe1	ppa019013m pacid=17666323 transcript=ppa019013m locus=ppa019013m.g ID=ppa019013m.v1.0 annot-version=v1.0	ppa019013m
PAD4_Ppe1	ppa025554m pacid=17644248 transcript=ppa025554m locus=ppa025554m.g ID=ppa025554m.v1.0 annot-version=v1.0	ppa025554m
SAG101_Ppe3	ppa003247m pacid=17641221 transcript=ppa003247m locus=ppa003247m.g ID=ppa003247m.v1.0 annot-version=v1.0	ppa003247m
PAD4_Pta1	PITA_000061236-RA protein AED:0.06 eAED:0.06 QI:108|1|0.6|1|0.75|0.6|5|0|581	PITA_000061236-RA
PAD4_Pta2	PITA_000063704-RA protein AED:0.02 eAED:0.02 QI:120|1|1|1|1|0.66|3|319|496	PITA_000063704-RA
PAD4_Pta3	PITA_000049581-RA protein AED:0.29 eAED:0.30 QI:0|0.5|0.6|1|0.5|0.6|5|163|777	PITA_000049581-RA
PAD4_Pta4	PITA_000050038-RA protein AED:0.05 eAED:0.05 QI:0|0.75|0.6|0.8|0.75|0.4|5|227|625	PITA_000050038-RA
PAD4_Pta5	PITA_000001906-RA protein AED:0.21 eAED:0.21 QI:43|0.6|0.5|0.83|1|1|6|0|560	PITA_000001906-RA
EDS1_Pta1	PITA_000005034-RA protein AED:0.08 eAED:0.08 QI:0|1|0.66|1|1|1|3|0|606	PITA_000005034-RA
PAD4_Pta6	PITA_000004982-RA protein AED:0.02 eAED:0.02 QI:223|1|1|1|1|0.75|4|399|626	PITA_000004982-RA
PAD4_Pta7	PITA_000004981-RA protein AED:0.66 eAED:0.67 QI:0|0.25|0.2|0.6|1|1|5|132|697	PITA_000004981-RA
PAD4_Pta8	PITA_000029255-RA protein AED:0.12 eAED:0.14 QI:0|0.25|0.2|1|1|0.8|5|288|613	PITA_000029255-RA
PAD4_Pta9	PITA_000011549-RA protein AED:0.07 eAED:0.07 QI:82|0.66|0.75|1|1|0.75|4|298|583	PITA_000011549-RA
PAD4_Pta10	PITA_000011550-RA protein AED:0.08 eAED:0.08 QI:343|0.75|0.4|0.8|1|1|5|337|606	PITA_000011550-RA
PAD4_Pta11	PITA_000011548-RA protein AED:0.13 eAED:0.13 QI:0|0.5|0.4|0.8|1|1|5|411|731	PITA_000011548-RA
PAD4_Pta12	PITA_000004106-RA protein AED:0.04 eAED:0.04 QI:0|0.66|0.5|0.75|0.66|0.75|4|314|632	PITA_000004106-RA
EDS1_Pta2	PITA_000042911-RA protein AED:0.40 eAED:0.40 QI:0|0.66|0.5|0.75|0.66|0.5|4|405|651	PITA_000042911-RA
EDS1_Pta3	PITA_000031354-RA protein AED:0.07 eAED:0.07 QI:47|1|1|1|1|0.75|4|258|637	PITA_000031354-RA
PAD4_Pta13	PITA_000003040-RA protein AED:0.27 eAED:0.27 QI:0|0.66|0.25|0.75|1|1|4|0|641	PITA_000003040-RA
PAD4_Pta14	PITA_000038466-RA protein AED:0.03 eAED:0.03 QI:0|0.66|0.75|0.75|1|1|4|130|624	PITA_000038466-RA
PAD4_Pta15	PITA_000043154-RA protein AED:0.05 eAED:0.05 QI:0|0.66|0.75|0.75|0.66|0.25|4|253|613	PITA_000043154-RA
PAD4_Pta16	PITA_000033344-RA protein AED:0.03 eAED:0.03 QI:309|1|1|1|1|1|3|363|488	PITA_000033344-RA
EDS1_Pta4	PITA_000048531-RA protein AED:0.07 eAED:0.07 QI:0|0.5|0.33|1|0.5|0.66|3|0|687	PITA_000048531-RA
PAD4_Ptr1	Potri.007G100600.1 pacid=27017042 transcript=Potri.007G100600.1 locus=Potri.007G100600 ID=Potri.007G100600.1.v3.0 annot-version=v3.0	Potri.007G100600.1
EDS1_Ptr1	Potri.015G069600.1 pacid=27017323 transcript=Potri.015G069600.1 locus=Potri.015G069600 ID=Potri.015G069600.1.v3.0 annot-version=v3.0	Potri.015G069600.1
PAD4_Ptr2	Potri.005G068700.1 pacid=27029014 transcript=Potri.005G068700.1 locus=Potri.005G068700 ID=Potri.005G068700.1.v3.0 annot-version=v3.0	Potri.005G068700.1
SAG101_Ptr1	Potri.001G290600.1 pacid=27041253 transcript=Potri.001G290600.1 locus=Potri.001G290600 ID=Potri.001G290600.1.v3.0 annot-version=v3.0	Potri.001G290600.1
EDS1_Ptr2	Potri.012G074700.1 pacid=27049708 transcript=Potri.012G074700.1 locus=Potri.012G074700 ID=Potri.012G074700.1.v3.0 annot-version=v3.0	Potri.012G074700.1
SAG101_Ptr2	Potri.009G086100.1 pacid=26987372 transcript=Potri.009G086100.1 locus=Potri.009G086100 ID=Potri.009G086100.1.v3.0 annot-version=v3.0	Potri.009G086100.1
SAG101_Ptr3	Potri.T004600.1 pacid=26988902 transcript=Potri.T004600.1 locus=Potri.T004600 ID=Potri.T004600.1.v3.0 annot-version=v3.0	Potri.T004600.1
SAG101_Ptr4	Potri.T004800.1 pacid=26988924 transcript=Potri.T004800.1 locus=Potri.T004800 ID=Potri.T004800.1.v3.0 annot-version=v3.0	Potri.T004800.1
SAG101_Pvu1	Phvul.004G020000.1 pacid=27157969 transcript=Phvul.004G020000.1 locus=Phvul.004G020000 ID=Phvul.004G020000.1.v1.0 annot-version=v1.0	Phvul.004G020000.1
PAD4_Pvu1	Phvul.002G274500.1 pacid=27170562 transcript=Phvul.002G274500.1 locus=Phvul.002G274500 ID=Phvul.002G274500.1.v1.0 annot-version=v1.0	Phvul.002G274500.1
EDS1_Pvu1	Phvul.009G183000.1 pacid=27146323 transcript=Phvul.009G183000.1 locus=Phvul.009G183000 ID=Phvul.009G183000.1.v1.0 annot-version=v1.0	Phvul.009G183000.1
PAD4_Pvu2	Phvul.009G154000.1 pacid=27146344 transcript=Phvul.009G154000.1 locus=Phvul.009G154000 ID=Phvul.009G154000.1.v1.0 annot-version=v1.0	Phvul.009G154000.1
EDS1_Pvu2	Phvul.009G183100.1 pacid=27147182 transcript=Phvul.009G183100.1 locus=Phvul.009G183100 ID=Phvul.009G183100.1.v1.0 annot-version=v1.0	Phvul.009G183100.1
SAG101_Rco1	29822.m003400 pacid=16809770 transcript=29822.m003400 locus=29822.t000075 ID=29822.m003400.TIGRR0.1 annot-version=v0.1	29822.m003400
EDS1_Rco1	30147.m014023 pacid=16820038 transcript=30147.m014023 locus=30147.t000294 ID=30147.m014023.TIGRR0.1 annot-version=v0.1	30147.m014023
PAD4_Rco1	30193.m000713 pacid=16823739 transcript=30193.m000713 locus=30193.t000014 ID=30193.m000713.TIGRR0.1 annot-version=v0.1	30193.m000713
EDS1_Roc1	Roc|Bras_G03490	Roc|Bras_G03490
SAG101_Roc2	Roc|Bras_G09721	Roc|Bras_G09721
SAG101_Roc1	Roc|Bras_G22274	Roc|Bras_G22274
PAD4_Roc1	Roc|Bras_G24607	Roc|Bras_G24607
EDS1_Sbi1	Sobic.002G193400.1.p pacid=28380386 transcript=Sobic.002G193400.1 locus=Sobic.002G193400 ID=Sobic.002G193400.1.v2.1 annot-version=v2.1	Sobic.002G193400.1.p
PAD4_Sbi1	Sobic.005G072200.1.p pacid=28389603 transcript=Sobic.005G072200.1 locus=Sobic.005G072200 ID=Sobic.005G072200.1.v2.1 annot-version=v2.1	Sobic.005G072200.1.p
PAD4_Sin1	Sin|SIN_1002055	Sin|SIN_1002055
EDS1_Sin1	Sin|SIN_1020515	Sin|SIN_1020515
PAD4_Sin2	Sin|SIN_1025448	Sin|SIN_1025448
PAD4_Sit1	Si026081m pacid=19708588 transcript=Si026081m locus=Si026081m.g ID=Si026081m.version2.1 annot-version=v2.1	Si026081m
EDS1_Sit1	Si029210m pacid=19711906 transcript=Si029210m locus=Si029210m.g ID=Si029210m.version2.1 annot-version=v2.1	Si029210m
SAG101_Sly1	Solyc02g069400.2.1 pacid=27287799 transcript=Solyc02g069400.2.1 locus=Solyc02g069400.2 ID=Solyc02g069400.2.1.iTAGv2.3 annot-version=iTAGv2.3	Solyc02g069400.2.1
EDS1_Sly1	Solyc06g071280.2.1 pacid=27283872 transcript=Solyc06g071280.2.1 locus=Solyc06g071280.2 ID=Solyc06g071280.2.1.iTAGv2.3 annot-version=iTAGv2.3	Solyc06g071280.2.1
PAD4_Sly1	Solyc02g032850.2.1 pacid=27285936 transcript=Solyc02g032850.2.1 locus=Solyc02g032850.2 ID=Solyc02g032850.2.1.iTAGv2.3 annot-version=iTAGv2.3	Solyc02g032850.2.1
SAG101_Sly2	Solyc02g067660.2.1 pacid=27286487 transcript=Solyc02g067660.2.1 locus=Solyc02g067660.2 ID=Solyc02g067660.2.1.iTAGv2.3 annot-version=iTAGv2.3	Solyc02g067660.2.1
EDS1_So1	So|Sp_101500_oras.t1	So|Sp_101500_oras.t1
PAD4_So1	So|XP_021835882.1	So|XP_021835882.1
EDS1_Stu1	PGSC0003DMP400055762 pacid=24395057 transcript=PGSC0003DMT400083030 locus=PGSC0003DMG400033029 ID=PGSC0003DMT400083030.v3.4 annot-version=v3.4	PGSC0003DMP400055762
PAD4_Stu1	PGSC0003DMP400034509 pacid=24425289 transcript=PGSC0003DMT400051170 locus=PGSC0003DMG400019873 ID=PGSC0003DMT400051170.v3.4 annot-version=v3.4	PGSC0003DMP400034509
SAG101_Stu1	PGSC0003DMP400012305 pacid=24426043 transcript=PGSC0003DMT400017886 locus=PGSC0003DMG400006945 ID=PGSC0003DMT400017886.v3.4 annot-version=v3.4	PGSC0003DMP400012305
SAG101_Stu2	PGSC0003DMP400036759 pacid=24427880 transcript=PGSC0003DMT400054651 locus=PGSC0003DMG400021206 ID=PGSC0003DMT400054651.v3.4 annot-version=v3.4	PGSC0003DMP400036759
EDS1_Tca1	Thecc1EG011959t1 pacid=27448480 transcript=Thecc1EG011959t1 locus=Thecc1EG011959 ID=Thecc1EG011959t1.CGDv1.1 annot-version=v1.1	Thecc1EG011959t1
SAG101_Tca1	Thecc1EG016815t1 pacid=27453938 transcript=Thecc1EG016815t1 locus=Thecc1EG016815 ID=Thecc1EG016815t1.CGDv1.1 annot-version=v1.1	Thecc1EG016815t1
PAD4_Tca1	Thecc1EG001569t1 pacid=27431765 transcript=Thecc1EG001569t1 locus=Thecc1EG001569 ID=Thecc1EG001569t1.CGDv1.1 annot-version=v1.1	Thecc1EG001569t1
PAD4_Tca2	Thecc1EG001572t1 pacid=27435781 transcript=Thecc1EG001572t1 locus=Thecc1EG001572 ID=Thecc1EG001572t1.CGDv1.1 annot-version=v1.1	Thecc1EG001572t1
PAD4_Tpa1	Tp5g09870	Tp5g09870
EDS1_Tpa1	Tp5g13930	Tp5g13930
SAG101_Tpa1	Tp6g29120	Tp6g29120
SAG101_Tpa2	Tp6g29130	Tp6g29130
EDS1_Vvi4	Vvi|gi|157342298|emb|CAO64411.1|	Vvi|gi|157342298|emb|CAO64411.1|
EDS1_Vvi3	Vvi|gi|157342314|emb|CAO64427.1|	Vvi|gi|157342314|emb|CAO64427.1|
PAD4_Vvi1	GSVIVT01022328001 pacid=17831206 transcript=GSVIVT01022328001 locus=GSVIVG01022328001 ID=GSVIVT01022328001.Genoscope12X annot-version=Genoscope.12X	GSVIVT01022328001
SAG101_Vvi1	GSVIVT01032530001 pacid=17838443 transcript=GSVIVT01032530001 locus=GSVIVG01032530001 ID=GSVIVT01032530001.Genoscope12X annot-version=Genoscope.12X	GSVIVT01032530001
SAG101_Vvi2	GSVIVT01035081001 pacid=17840340 transcript=GSVIVT01035081001 locus=GSVIVG01035081001 ID=GSVIVT01035081001.Genoscope12X annot-version=Genoscope.12X	GSVIVT01035081001
SAG101_Vvi3	GSVIVT01035085001 pacid=17840342 transcript=GSVIVT01035085001 locus=GSVIVG01035085001 ID=GSVIVT01035085001.Genoscope12X annot-version=Genoscope.12X	GSVIVT01035085001
EDS1_Vvi1	GSVIVT01007852001 pacid=17820573 transcript=GSVIVT01007852001 locus=GSVIVG01007852001 ID=GSVIVT01007852001.Genoscope12X annot-version=Genoscope.12X	GSVIVT01007852001
EDS1_Vvi2	GSVIVT01007860001 pacid=17820578 transcript=GSVIVT01007860001 locus=GSVIVG01007860001 ID=GSVIVT01007860001.Genoscope12X annot-version=Genoscope.12X	GSVIVT01007860001
PAD4_Zju1	Zju|XP_015867358.1	Zju|XP_015867358.1
EDS1_Zju1	Zju|XP_015883572.1	Zju|XP_015883572.1
SAG101_Zju1	Zju|ZjuSAG101a|XP_015879235.1	Zju|ZjuSAG101a|XP_015879235.1
SAG101_Zju2	Zju|ZjuSAG101b|XP_015879187.1	Zju|ZjuSAG101b|XP_015879187.1
SAG101_Zju3	Zju|ZjuSAG101c|XP_015879209.1	Zju|ZjuSAG101c|XP_015879209.1
EDS1_Zma1	Zma|ref|NP_001148088.1|	Zma|ref|NP_001148088.1|
PAD4_Zma1	GRMZM2G014071_P01 pacid=31048760 transcript=GRMZM2G014071_T01 locus=GRMZM2G014071 ID=GRMZM2G014071_T01.v6a annot-version=6a	GRMZM2G014071_P01
PAD4_Zma2	GRMZM2G152739_P01 pacid=30972809 transcript=GRMZM2G152739_T01 locus=GRMZM2G152739 ID=GRMZM2G152739_T01.v6a annot-version=6a	GRMZM2G152739_P01
